# Integration of machine learning and pan-genomics expands the biosynthetic landscape of RiPP natural products

**DOI:** 10.1101/2020.05.19.104752

**Authors:** Alexander M. Kloosterman, Peter Cimermancic, Somayah S. Elsayed, Chao Du, Michalis Hadjithomas, Mohamed S. Donia, Michael A. Fischbach, Gilles P. van Wezel, Marnix H. Medema

## Abstract

Most clinical drugs are based on microbial natural products, with compound classes including polyketides (PKS), non-ribosomal peptides (NRPS), fluoroquinones and ribosomally synthesized and post-translationally modified peptides (RiPPs). While variants of biosynthetic gene clusters (BGCs) for known classes of natural products are easy to identify in genome sequences, BGCs for new compound classes escape attention. In particular, evidence is accumulating that for RiPPs, subclasses known thus far may only represent the tip of an iceberg. Here, we present decRiPPter (Data-driven Exploratory Class-independent RiPP TrackER), a RiPP genome mining algorithm aimed at the discovery of novel RiPP classes. DecRiPPter combines a Support Vector Machine (SVM) that identifies candidate RiPP precursors with pan-genomic analyses to identify which of these are encoded within operon-like structures that are part of the accessory genome of a genus. Subsequently, it prioritizes such regions based on the presence of new enzymology and based on patterns of gene cluster and precursor peptide conservation across species. We then applied decRiPPter to mine 1,295 *Streptomyces* genomes, which led to the identification of 42 new candidate RiPP families that could not be found by existing programs. One of these was studied further and elucidated as a novel subfamily of lanthipeptides, designated Class V. Two previously unidentified modifying enzymes are proposed to create the hallmark lanthionine bridges. Taken together, our work highlights how novel natural product families can be discovered by methods going beyond sequence similarity searches to integrate multiple pathway discovery criteria.

**Code and data availability:** The source code of DecRiPPter is freely available online at https://github.com/Alexamk/decRiPPter. Results of the data analysis are available online at http://www.bioinformatics.nl/~medem005/decRiPPter_strict/index.html and http://www.bioinformatics.nl/~medem005/decRiPPter_mild/index.html (for the strict and mild filters, respectively). All training data and code used to generate these, as well as outputs of the data analyses, are available on Zenodo at <u>doi:10.5281/zenodo.3834818</u>.
