## Supplemental Document 4 for "Integration of machine learning and pan-genomics expands the biosynthetic landscape of RiPP natural products"

### Sheet: RiPP gene clusters & peptides
Compound	RiPP subtype	RiPP sequence	BGC Source Accession	BGC Region (if applicable)	Source
bottromycin A2	bottromycin	MGPVVVFDCMTADFLNDDPNNAELSALEMEELESWGAWDGEATS	HE983629		Streptomyces bottropensis bottromycin biosynthesis gene cluster, complete sequence, strain DSM40262
bottromycin A2	bottromycin	MGPVVVFDCMTADFLNDDPNNAELSALEMEELESWGAWDGEATS	JX235926		Streptomyces sp. BC16019 hypothetical protein genes, complete cds; bottromycin biosynthetic gene cluster, complete sequence; and hypothetical protein genes, complete cds
bottromycin D	bottromycin	MGPAVVFDCMTADFLNDDPNNAELSSLEMEELESWGAWSDDTDQSV	JX827389		Streptomyces sp. WMMB 272 bottromycin D gene cluster, partial sequence
aeruginosamide	cyanobactin	MDKKNILPHQGKPVLRTTNGKLPSHLAELSEEALGGAGMDASFFPCSTDGADASFFPVCSYDGADASFFPCSYDDGDA	CP003614	4308240-4321209	Oscillatoria nigro-viridis PCC 7112, complete genome
anacyclamide	cyanobactin	MTKKNIRPQQVAPVERETISTAKDQSGQVQAQSSVIWGSPVPFAGDDAE	FJ461733		Anabaena sp. 90 signal recognition particle protein SRP gene, complete cds; anacyclamide biosynthetic gene cluster, complete sequence; 30S ribosomal protein S16, and hypothetical protein genes, complete cds.
microcyclamide	cyanobactin	MRITPMDKKNILPQQGKPVFRTTTGKLPSYLAELSEEALGGNGLEASHCATICAFDGAEASHCATICAFDGDEA	AM774406		Microcystis aeruginosa NIES-298 microcyclamide biosynthetic gene cluster, strain NIES-298.
microcyclamide	cyanobactin	MRITPMDKKNLLPNQGAPVIRGISGKLPSHLAELSEEALGGNGAEASATVSICAFDGAEASFTGCMCAFDGAEASITGCICAFDGAEASITGCICAFDGDEA	AM931579		Microcystis aeruginosa PCC 7806 microcyclamide biosynthetic gene cluster, strain PCC 7806.
patellamide A/C	cyanobactin	MNKKNILPQQGQPVIRLTAGQLSSQLAELSEEALGDAGLEASVTACITFCAYDGVEPSITVCISVCAYDGE	AY986476		Prochloron didemni subtilisin-like protein (patA), PatB (patB), PatC (patC), adenylation/heterocyclization protein (patD), patellamide precursor protein (patE), PatF (patF), thiazoline oxidase/subtilisin-like protease (patG), and deoxyribopyrimidine photolyase genes, complete cds
patellamide B / ulithiacyclamide	cyanobactin	MNKKNILPQQGQPVIRLTAGQLSSQLAELSEEALGDAGLEASVAACITFCAYDGVEPSCTLCCTLCAYDGE	DQ869558		Uncultured Prochloron sp. clone E5 patellamide precursor protein (patE) gene, complete cds
patellin 6 / trunkamide	cyanobactin	MNKKNILPQLGQPVIRLTAGQLSSQLAELSEEALGGVDASTFPVPTVCSYDGVDASTSIAPFCSYDD	EU290743		Uncultured Prochloron sp. TruE2 (truE2) gene, complete cds
patellins 2/3	cyanobactin	MNKKNILPQLGQPVIRLTAGQLSSQLAELSEEALGGVDASTLPVPTLCSYDGVDASTVPTLCSYDD	EU290742		Uncultured Prochloron sp. 06037A TruA (truA), TruB (truB), TruC (truC), TruD (truD), TruE1 (truE1), TruF1 (truF1), and TruF2 (truF2) genes, complete cds; and TruG (truG) gene, partial cds
prenylagaramide B	cyanobactin	MTKKNLKPQQAAPVQREINTTSSESGTSTGLTPHINPYLYPFAGDDAE	HQ655154		Planktothrix agardhii NIES-596 prenylagaramide gene cluster, complete sequence
prenylagaramide C	cyanobactin	MTKKNLKPQQAAPVQREINTTSSESGTSTGLTPHQAYLGIPLPFAGDDAE	HQ655154		Planktothrix agardhii NIES-596 prenylagaramide gene cluster, complete sequence
tenuecyclamides A/C	cyanobactin	MDKKNILPQQGKPVIRITTGQLPSFLAELSEEALGDAGVGASATGCMCAYDGAGASATGCMCAYDGAGASATACACAYDGAGASATACACAYE	EU290741		Nostoc spongiaeforme var. tenue str. Carmeli TenA (tenA), TenB (tenB), TenC (tenC), TenD (tenD), TenE (tenE), and TenF (tenF) genes, complete cds; and TenG (tenG) gene, partial cds
trichamides	cyanobactin	MGKKNIQPNSSQPVFRSLVARPALEELREENLTEGNQGHGPLANGPGPSGDGLHPRLCSCSYSGDDE	NZ_AABK04000003		Trichodesmium erythraeum IMS101 ctg418, whole genome shotgun sequence
trunkamide	cyanobactin	MNKKNILPQLGQPVIRLTAGQLSSQLAELSEEALGGVDASTSIAPFCSYDGVDASTSIAPFCSYDGVDASTSIAPFCSYDD	EU290744		Uncultured Prochloron sp. TruE3 (truE3) gene, complete cds
viridisamide A	cyanobactin	MNKKNILPNPGKPVIRGISGKLPSYLAELSEEALGDAGADASFICSVDASFICSVDASFICSVDASFICSVGDA	CAIH01000183		Microcystis aeruginosa 9432 WGS project CAIH01000000 data, contig AAI_A_2195_263, whole genome shotgun sequence
glycocin F	glycocin	MSKLVKTLTISEISKAQNNGGKPAWCWYTLAMCGAGYDSGTCDYMYSHCFGIKHHSSGSSSYHC	GU552553		Lactobacillus plantarum strain KW30 hypothetical protein (gccI), hypothetical protein (gccH), UDP-GlcNAc glycosyltransferase family 2 (gccA), bacteriocin ABC transporter of glycocin F (gccB), hypothetical protein (gccC), hypothetical protein (gccD), putative LytTR response regulator (gccE), and prebacteriocin glycocin F (gccF) genes, complete cds.
acidocin B	head-to-tail cyclized peptide	MVTKYGRNLGLSKVELFAIWAVLVVALLLATANIYWIADQFGIHLATGTARKLLDAVASGASLGTAFAAILGVTLPAWALAAAGALGATAA	Z34920		L.acidophilus acdB gene for acidocin B
butyrivibriocin AR10	head-to-tail cyclized peptide	MSKKQIMSNCISIALLIALIPNIYFIADKMGIQLAPAWYQDIVNWVSAGGTLTTGFAIIVGVTVPAWIAEAAAAFGIASA	AF076529		Butyrivibrio fibrisolvens response regulator-like protein and histidine kinase-like protein genes, complete cds; butyrivibriocin AR10 operon, complete sequence; and unknown gene.
carnocyclin	head-to-tail cyclized peptide	MLYELVAYGIAQGTAEKVVSLINAGLTVGSIISILGGVTVGLSGVFTAVKAAIAKQGIKKAIQL	EU624394		Carnobacterium maltaromaticum strain UAL307 hypothetical proteins, CclB (cclB), CclI (cclI), CclT (cclT), CclC (cclC), CclD (cclD), carnocyclin A precursor (cclA), CclE (cclE), CclF (cclF), CclG (cclG), CclH (cclH), hypothetical proteins, and TrxA (trxA) genes, complete cds
circularin A	head-to-tail cyclized peptide	MFLVAGALGVQTAAATTIVNVILNAGTLVTVLGIIASIASGGAGTLMTIGWATFKATVQKLAKQSMARAIAY	AJ566621		Clostridium beijerinckii cfgR gene, cfgK gene, cfg02 gene, cfg01 gene, cirA gene, cirB gene, cirC gene, cirD gene, cirE gene, cirG gene, cirH gene and cirI gene, genomic RNA, strain ATCC 25752
enterocin AS-48	head-to-tail cyclized peptide	MVKENKFSKIFILMALSFLGLALFSASLQFLPIAHMAKEFGIPAAVAGTVLNVVEAGGWVTTIVSILTAVGSGGLSLLAAAGRESIKAYLKKEIKKKGKRAVIAW	Y12234		E.faecalis plasmid DNA containing gene cluster involved in production and immunity to peptide antibiotic AS-48
garvicin ML	head-to-tail cyclized peptide	MFDLVATGMAAGVAKTIVNAVSAGMDIATALSLFSGAFTAAGGIMALIKKYAQKKLWKQLIAA		91715-95513	Lactococcus garvieae DCC43 contig_1, whole genome shotgun sequence
gassericin A	head-to-tail cyclized peptide	MVTKYGRNLGLNKVELFAIWAVLVVALLLTTANIYWIADQFGIHLATGTARKLLDAMASGASLGTAFAAILGVTLPAWALAAAGALGATAA	AB007043		Lactobacillus gasseri gaaB, gaaC, gaaA, gaaD, gaaI, gaaT, gaaE genes, complete cds.
lactocyclicin Q	head-to-tail cyclized peptide	MKLIDHLGAPRWAVDTILGAIAVGNLASWVLALVPGPGWAVKAGLATAAAIVKHQGKAAAAAW	AB462499		Lactococcus sp. QU 12 lycQ gene for lactocyclicin Q, complete cds
leucocyclicin Q	head-to-tail cyclized peptide	MFLVNQLGISKSLANTILGAIAVGNLASWLLALVPGPGWATKAALATAETIVKHEGKAAAIAW	AB649282		Leuconostoc mesenteroides lcyQ gene for leucocyclicin Q, complete cds
uberolysin	head-to-tail cyclized peptide	MDILLELAGYTGIASGTAKKVVDAIDKGAAAFVIISIISTVISAGALGAVSASADFIILTVKNYISRNLKAQAVIW	DQ650653		Streptococcus uberis PurH-like protein, possible orphan response regulator, UblA (ublA), UblB (ublB), UblC (ublC), UblD (ublD), and UblE (ublE) genes, complete cds.
actagardine	lanthipeptide	MSALAIEKSWKDVDLRDGATSHPAGLGFGELTFEDLREDRTIYAASSGWVCTLTIECGTVICAC	FJ547091		Actinoplanes garbadinensis strain ATCC 31049 actagardine biosynthesis gene cluster, partial sequence.
AmfS	lanthipeptide	MALLDLQAMDTPAEDSFGELATGSQVSLLVCEYSSLSVVLCTP	NC_010572_c4	2822113-2829457	Streptomyces griseus subsp. griseus NBRC 13350 chromosome, complete genome
BhtA1	lanthipeptide	MKEIQKAGLQEELSILMDDANNLEQLTAGIGTTVVNSTFSIVLGNKGYICTVTVECMRNCQ	DQ145752		Streptococcus ratti two-component lantibiotic gene locus, complete sequence
BhtA2	lanthipeptide	MKSNLLKINNVTEVEKDMVTLIKDEDMELAGGSTPACAIGVVGITVAVTGISTACTSRCINK	DQ145752		Streptococcus ratti two-component lantibiotic gene locus, complete sequence
bovicin HJ50	lanthipeptide	MMNATENQIFVETVSDQELEMLIGGADRGWIKTLTKDCPNVISSICAGTIITACKNCA	EU497962		Streptococcus equinus bovicin HJ50 biosynthesis gene cluster, partial sequence.
butyrivibriocin OR79	lanthipeptide	MNKELNALTNPIDEKELEQILGGGNGVIKTISHECHMNTWQFIFTCCS	AF062647		Butyrivibrio fibrisolvens butyrivibriocin OR79 (bvi79) gene, complete cds; and unknown genes
carnolysin A1	lanthipeptide	MSELSMEKVVGETFEDLSIAEMTMVQGSGDINGEFTTSPACVYSVMVVSKASSAKCAAGASAVSGAILSAIRC	KF573751		Carnobacterium maltaromaticum strain C2 CrnM (crnM), CrnA1 (crnA1), CrnJ (crnJ), CrnT (crnT), CrnP (crnP), CrnA2 (crnA2), and CrnY (crnY) genes, complete cds
carnolysin A2	lanthipeptide	MSESNMKKVVGETFEDLSIAEMTKVQGSGDVMPESTPICAGFATLMSSIGLVKTIKGKC	KF573751		Carnobacterium maltaromaticum strain C2 CrnM (crnM), CrnA1 (crnA1), CrnJ (crnJ), CrnT (crnT), CrnP (crnP), CrnA2 (crnA2), and CrnY (crnY) genes, complete cds
catenulipeptin	lanthipeptide	MTEEMTLLDLQGMEQTETDSWGGSGHGGGGDSGLSVTGCNGHSGISLLCDL	CP001700	4809160-4816367	Catenulispora acidiphila DSM 44928, complete genome
cerecidin	lanthipeptide	MSKGYKFTKEELVEAWKDPQVREKLKDLPKHPSGKALNELSEEELAEIQGASDVQPETTPLCVGVIIGLTTSIKICK	KJ000001		Bacillus cereus strain As1.1846 cerecidin biosynthesis gene cluster, complete sequence.
cinnamycin	lanthipeptide	MTASILQQSVVDADFRAALLENPAAFGASAAALPTPVEAQDQASLDFWTKDIAATEAFACRQSCSFGPFTFVCDGNTK	AJ536588		Streptomyces cinnamoneus cinnamycin biosynthetic cluster
cytolysin ClyLl	lanthipeptide	MENLSVVPSFEELSVEEMEAIQGSGDVQAETTPVCAVAATAAASSAACGWVGGGIFTGVTVVVSLKHC	L37110		Plasmid pAD1 (from Enterococcus faecalis) cylLl, cylLs, cylM, clyB, cylA genes, complete cds
cytolysin ClyLs	lanthipeptide	MLNKENQENYYSNKLELVGPSFEELSLEEMEAIQGSGDVQAETTPACFTIGLGVGALFSAKFC	L37110		Plasmid pAD1 (from Enterococcus faecalis) cylLl, cylLs, cylM, clyB, cylA genes, complete cds
enterocin W alpha	lanthipeptide	MKKEELVGMAKEDFLNVICENDNKLENSGAKCPWWNLSCHLGNDGKICTYSHECTAGCNA	AB600897		Enterococcus faecalis enwA, enwB genes for enterocin W alfa, enterocin W beta, complete cds
enterocin W beta	lanthipeptide	MTELNKRLQLKRDVSTENSLKKISNTDETHGGVTTSIPCTVMVSAAVCPTLVCSNKCGGRG	AB600897		Enterococcus faecalis enwA, enwB genes for enterocin W alfa, enterocin W beta, complete cds
entianin	lanthipeptide	MSKFDDFDLDVVKVSKQDSKITPQWKSESVCTPGCVTGLLQTCFLQTITCNCKISK	HQ871873		Bacillus subtilis subsp. spizizenii DSM:15029 entianin gene cluster, partial sequence.
epicidin	lanthipeptide	MENKKDLFDLEIKKDNMENNNELEAQSLGPAIKATRQVCPKATRFVTVSCKKSDCQ	Y14023		Staphyloccus epidermidis epicidin 280 gene cluster on pCH01.
epidermin	lanthipeptide	MEAVKEKNDLFNLDVKVNAKESNDSGAEPRIASKFICTPGCAKTGSFNSYCC	X62386		S.epidermidis genes epiY', epiY, epiA, epiB, epiC, epiD, epiQ, epiP
epilancin 15X	lanthipeptide	MKKELFDLNLNKDIEAQKSDLNPQSASIVKTTIKASKKLCRGFTLTCGCHFTGKK	JQ979180		Staphylococcus epidermidis Orf1, ElxO (elxO), ElxT (elxT), ElxA (elxA), ElxP (elxP), ElxB (elxB), ElxC (elxC), Elx1 (Elx1), Elx2 (elx2), Elx3 (elx3), and OrdA (orfA) genes, complete cds
epilancin K7	lanthipeptide	MNNSLFDLNLNKGVETQKSDLSPQSASVLKTSIKVSKKYCKGVTLTCGCNITGGK	U20348		Staphylococcus epidermidis translocator (elkT) gene, pre-epilancin K7 (elkA) gene, and leader peptidase (elkP) gene, complete cds
ericin A	lanthipeptide	MTNMSKFDDFDLDVVKVSKQDSKITPQVLSKSLCTPGCITGPLQTCYLCFPTFAKC	AF233755		Bacillus subtilis subtilin-like gene cluster, complete sequence.
ericin B	lanthipeptide	MSKFDDFDLDVVKVSKQDSKITPQWKSESVCTPGCVTGVLQTCFLQTITCNCHISK	AF233755		Bacillus subtilis subtilin-like gene cluster, complete sequence.
erythreapeptin	lanthipeptide	MEMVLELQELDAPNELAYGDPSHGGGSNLSLLASCANSTVSLLTCH	AM420293	4704394-4710596	Saccharopolyspora erythraea NRRL2338 complete genome
gallidermin	lanthipeptide	MEAVKEKNELFDLDVKVNAKESNDSGAEPRIASKFLCTPGCAKTGSFNSYCC	DQ367437		Staphylococcus gallinarum gallidermin gene cluster, complete sequence.
geobacillin I	lanthipeptide	MAKFDDFDLDIVVKKQDDVVQPNVTSKSLCTPGCITGVLMCLTQNSCVSCNSCIRC	CP000557	298823-311453	Geobacillus thermodenitrificans NG80-2, complete genome
geobacillin II	lanthipeptide	MEKQEQTFVSKISEEELKKLAGGYTEVSPQSTIVCVSLRICNWSLRFCPSFKVKCPM	ABVH01000020	8707-19626	Geobacillus sp. G11MC16 ctg51, whole genome shotgun sequence
haloduracin alpha	lanthipeptide	MTNLLKEWKMPLERTHNNSNPAGDIFQELEDQDILAGVNGACAWYNISCRLGNKGAYCTLTVECMPSCN	BA000004	476922-486037	Bacillus halodurans C-125 DNA, complete genome
haloduracin beta	lanthipeptide	MVNSKDLRNPEFRKAQGLQFVDEVNEKELSSLAGSGDVHAQTTWPCATVGVSVALCPTTKCTSQC	BA000004	476922-486037	Bacillus halodurans C-125 DNA, complete genome
informatipeptin	lanthipeptide	MALLDLQTIETEERTDGGASTVSLLSCISAASVLLCL	GG657757	8170944-8185829	Streptomyces viridochromogenes DSM 40736 genomic scaffold supercont1.1, whole genome shotgun sequence
labyrinthopeptin A1/A3	lanthipeptide	MASILELQDLEVERASSAADSNASVWECCSTGSWVPFTCC	FN178622		Actinomadura namibiensis labyrinthopeptin biosynthetic gene cluster.
labyrinthopeptin A2	lanthipeptide	MASILELQNLDVEHARGENRSDWSLWECCSTGSLFACC	FN178622		Actinomadura namibiensis labyrinthopeptin biosynthetic gene cluster.
lacticin 3147 A1	lanthipeptide	MNKNEIETQPVTWLEEVSDQNFDEDVFGACSTNTFSLSDYWGNNGAWCTLTHECMAWCK	AF167432		Lactococcus lactis pBAC105 unknown protein (orf34) gene, partial cds; LtnA (ltnA) and LtnB (ltnB) genes, complete cds; and LtnM1 (ltnM1) gene, partial cds
lacticin 3147 A2	lanthipeptide	MKEKNMKKNDTIELQLGKYLEDDMIELAEGDESHGGTTPATPAISILSAYISTNTCPTTKCTRAC	AF167432		Lactococcus lactis pBAC105 unknown protein (orf34) gene, partial cds; LtnA (ltnA) and LtnB (ltnB) genes, complete cds; and LtnM1 (ltnM1) gene, partial cds
lacticin 481	lanthipeptide	MKEQNSFNLLQEVTESELDLILGAKGGSGVIHTISHECNMNSWQFVFTCCS	U91581		Lactococcus lactis subsp. lactis plasmid pES2 transposon Tn5721 and lacticin 481 operon, complete sequence; and unknown genes
lacticin Z	lanthipeptide	MAGFLKVVQILAKYGSKAVQWAWANKGKILDWINAGQAIDWVVEKIKQILGIK	AB740019		Lactococcus lactis genes for hypothetical protein, putative transcriptional regulator, lacticin Z, membrane proteins, ABC-2 type transporter, ATP-binding protein, prophage ps1 protein 16 and 15, complete cds, strain: QU 14
lactocin S	lanthipeptide	MKTEKKVLDELSLHASAKMGARDVESSMNADSTPVLASVAVSMELLPTASVLYSDVAGCFKYSAKHHC	Z54312		Lactobacillus sakei ORF78 (partial), ORF116, ORF130 (partial), ORF84 (partial), tnp1519L gene, tnp1516delC gene, tnp1516delN gene (partial), lasY gene, lasX gene, lasA gene, lasM gene, lasN gene, lasT gene, lasU gene, lasV gene, lasP gene, lasJ gene, lasW gene and tnp1519R gene
lantibiotic 107891	lanthipeptide	MPADILETRTSETEDLLDLDLSIGVEEITAGPAVTSWSLCTPGCTSPGGGSNCSFCC	GN051400		Sequence 1 from Patent WO2009019524
lichenicidin VK21 A1	lanthipeptide	MSKKEMILSWKNPMYRTESSYHPAGNILKELQEEEQHSIAGGTITLSTCAILSKPLGNNGYLCTVTKECMPSCN	GU949560		Bacillus licheniformis strain VK21 lantibiotic gene cluster, complete sequence
lichenicidin VK21 A2	lanthipeptide	MKTMKNSAAREAFKGANHPAGMVSEEELKALVGGNDVNPETTPATTSSWTCITAGVTVSASLCPTTKCTSRC	GU949560		Bacillus licheniformis strain VK21 lantibiotic gene cluster, complete sequence
macedocin	lanthipeptide	MEKETTIIESIQEVSLEELDQIIGAGKNGVFKTISHECHLNTWAFLATCCS	DQ835394		Streptococcus macedonicus strain ACA-DC 198 putative relaxase gene, complete cds; macedocin gene cluster, complete sequence; McdK (mcdK), McdR (mcdR), and hypothetical protein genes, complete cds; and hypothetical protein gene, partial cds.
mersacidin	lanthipeptide	MSQEAIIRSWKDPFSRENSTQNPAGNPFSELKEAQMDKLVGAGDMEAACTFTLPGGGGVCTLTSECIC	AJ250862		Bacillus sp. HIL-Y85/54728 mersacidin biosynthesis gene cluster (mrsK2, mrsR2, mrsF, mrsG, mrsE, mrsA, mrsR1, mrsD, mrsM and mrsT genes).
michiganin A	lanthipeptide	MNDILETETPVMVSPRWDMLLDAGEDTSPSVQTQIDAEFRRVVSPYMSSSGWLCTLTIECGTIICACR	AM711867	2216380-2224562	Clavibacter michiganensis subsp. michiganensis NCPPB 382 complete genome
microbisporicin	lanthipeptide	MPADILETRTSETEDLLDLDLSIGVEEITAGPAVTSWSLCTPGCTSPGGGSNCSFCC	HM536998		Microbispora corallina strain NRRL 30420 putative DNA-binding protein gene, complete cds; microbisporicin gene cluster, complete sequence; and hypothetical protein, pyrimidine reductase, hypothetical protein, oxidoreductase domain protein, glyoxalase/bleomycin resistance protein, esterase, putative xylanase, beta-1,4-xylanase, hypothetical proteins, secreted endo-1,4-beta-xylanase, and prephenate…
mutacin B-Ny266	lanthipeptide	MSNTQLLEVLGTETFDVQENLFTFDTTDTIVAESNDDPDTRFKSWSFCTPGCAKTGSFNSYCC	AHSM01000014	36531-46648	Streptococcus mutans N66 contig14, whole genome shotgun sequence
mutacin I	lanthipeptide	MSNTQLLEVLGTETFDVQEDLFAFDTTDTTIVASNDDPDTRFSSLSLCSLGCTGVKNPSFNSYCC	AF238860		Streptococcus mutans mutacin I biosynthesis gene cluster, partial sequence.
mutacin II	lanthipeptide	MNKLNSNAVVSLNEVSDSELDTILGGNRWWQGVVPTVSYECRMNSWQHVFTCC	U40620		Streptococcus mutans mutacin II (mutA) and mutM genes, complete cds
mutacin III	lanthipeptide	MSNTQLLEVLGTETFDVQEDLFAFDTTDTTIVASNDDPDTRFKSWSLCTPGCARTGSFNSYCC	AF154675		Streptococcus mutans mutacin III biosynthetic gene locus, partial sequence
mutacin K8	lanthipeptide	MKNTTNEMLELIQEVSLDELDQVIGGMGKGAVGTISHECRYNSWAFLATCCS	EF060238		Streptococcus mutans lantibiotic mutacin K8 gene locus, partial sequence
nisin A	lanthipeptide	MSTKDFNLDLVSVSKKDSGASPRITSISLCTPGCKTGALMGCNMKTATCHCSIHVSK	HM219853		Lactococcus lactis subsp. lactis nisin biosynthetic gene cluster, complete sequence
nisin Q	lanthipeptide	MSTKDFNLDLVSVSKTDSGASTRITSISLCTPGCKTGVLMGCNLKTATCNCSVHVSK	AB362350		Lactococcus lactis DNA, nisin Q gene cluster (nisQ, niqB,niqT,niqC,niqI,niqP,niqR,niqK,niqF,niqE,niqG), complete cds.
nisin U	lanthipeptide	MNNEDFNLDLIKISKENNSGASPRITSKSLCTPGCKTGILMTCPLKTATCGCHFG	DQ146939		Streptococcus uberis nisin U gene locus, complete sequence
nisin Z	lanthipeptide	MSTKDFNLDLVSVSKKDSGASPRITSISLCTPGCKTGALMGCNMKTATCNCSIHVSK	Z18947		Lactococcus lactis nis genes
nukacin ISK-1	lanthipeptide	MENSKVMKDIEVANLLEEVQEDELNEVLGAKKKSGVIPTVSHDCHMNSFQFVFTCCS	AB121757		Staphylococcus warneri genes for putative response regulator, NukA, NukM, NukT, NukF, NukE, NukG, NukH, putative plasmid replication-associated protein, putative plasmid replication-associated protein, replication protein, partial and complete cds
paenibacillin	lanthipeptide	MKVDQMFDLDLRKSYEASELSPQASIIKTTIKVSKAVCKTLTCICTGSCSNCK	JQ728481		Paenibacillus polymyxa OSY-DF PaenA (paenA), PaenP (paenP), PaenB (paenB), PaenC (paenC), PaenI (paenI), PaenT (PaenT), AgrB (agrB), AgrD (agrD), histidine kinase (agrA), AgrC (agrC), and PaenN (paenN) genes, complete cds
paenicidin A	lanthipeptide	MAENLFDLDIQVNKSQGSVEPQVLSIVACSSGCGSGKTAASCVETCGNRCFTNVGSLC	JX679672		Paenibacillus polymyxa strain NRRL B-30509 lantibiotic paenicidin A gene cluster, complete sequence
paenicidin B	lanthipeptide	MANNLFDLDVQVNKSQGSVEPQVLSIVACSSGCGSGKTAASCVATCGNKCFTNVGSLC	KF111343		Paenibacillus terrae strain NRRL B-30644 paenicidin B biosynthetic gene cluster, complete sequence
pep5	lanthipeptide	MKNNKNLFDLEIKKETSQNTDELEPQTAGPAIRASVKQCQKTLKATRLFTVSCKGKNGCK	Z49865		S.epidermidis pepA, pepB, pepC, pepI, pepP and pepT genes
ruminococcin A	lanthipeptide	MRNDVLTLTNPMEEKELEQILGGGNGVLKTISHECNMNTWQFLFTCC	AJ276653		Ruminococcus gnavus ruminococcin A gene cluster.
SAL-2242	lanthipeptide	MAVVRPLDTKEYVMALLDLQAMDTPQEEAVGDLATGSQISLLICEYSSLSVTLCTP	NZ_DS999645_c1	4112717-4120692	Streptomyces albus J1074 supercont3.1 genomic scaffold, whole genome shotgun sequence
salivaricin 9	lanthipeptide	MKSTNNQSIAEIAAVNSLQEVSMEELDQIIGAGNGVVLTLTHECNLATWTKKLKCC	GQ857551		Streptococcus salivarius strain JIM8780 salivaricin 9 lantibiotic gene locus, complete sequence
salivaricin A	lanthipeptide	MKNSKDILNNAIEEVSEKELMEVAGGKRGSGWIATITDDCPNSVFVCC	AY005472		Streptococcus salivarius salivaricin A gene cluster, complete sequence.
salivaricin D	lanthipeptide	MSTKDFNLDLVEVSKSNTGASARFTSHSLCTPGCITGVLMGCHIQSIGCNVHIHISK	JN564797	22603-37915	Streptococcus salivarius strain 5M6c salivaricin D gene locus, complete sequence
salivaricin G32	lanthipeptide	MKKDAIIESIKEVSLEELDQIIGAGNGVFKTISHECHLNTWAFLATCCS	JN831266		Streptococcus salivarius strain G32 putative response regulator gene, partial cds; salivaricin G32s and SlnA1 putative lantibiotic-like protein genes, complete cds; and putative lantibiotic modification enzyme gene, partial cds
sapB	lanthipeptide	MNLFDLQSMETPKEEAMGDVETGSRASLLLCGDSSLSITTCN	AL645882	7419664-7426391	Streptomyces coelicolor A3(2) complete genome
Smb A	lanthipeptide	MKSNLLKINNVTEMEKNMVTLIKDEDMLAGGSTPACAIGVVGITVAVTGISTACTSRCINK	AB179778		Streptococcus mutans smbM1, smbF, smbT, smbM2, smbG, smbA, smbB genes, complete cds
Smb B	lanthipeptide	MKEIQKAGLQEELSILMDDANNLEQLTAGIGTTVVNSTFSIVLGNKGYICTVTVECMRNCSK	AB179778		Streptococcus mutans smbM1, smbF, smbT, smbM2, smbG, smbA, smbB genes, complete cds
SRO15-2212	lanthipeptide	MALLDLQAMDTPAEDSFGELATGSQVSLLVCEYSSLSVVLCTP	NZ_DS999644	5221350-5228789	Streptomyces roseosporus NRRL 15998 supercont3.1 genomic scaffold, whole genome shotgun sequence
SRO15-3108	lanthipeptide	MNLVRAWKDPEYRATLSEAPANPAGLVELADDQLDGVAGGTTWACATVTLTVTVCSPTGTLCGSCSMGTRGCC	NZ_DS999644	4445108-4451653	Streptomyces roseosporus NRRL 15998 supercont3.1 genomic scaffold, whole genome shotgun sequence
staphylococcin C55 alpha	lanthipeptide	MKSSFLEKDIEEQVTWFEEVSEQEFDDDIFGACSTNTFSLSDYWGNKGNWCTATHECMSWCK	AP003088	24101-35850	Staphylococcus aureus TY4, ETB plasmid DNA, complete sequence
staphylococcin C55 beta	lanthipeptide	MKNELGKFLEENELELGKFSESDMLEITDDEVYAAGTPLALLGGAATGVIGYISNQTCPTTACTRAC	AP003088	24101-35850	Staphylococcus aureus TY4, ETB plasmid DNA, complete sequence
streptin	lanthipeptide	MNNTIKDFDLDLKTNKKDTATPYVGSRYLCTPGSCWKLVCFTTTVK	AB030831		Streptococcus pyogenes genes for SrtI, SrtR, SrtK, SrtA, SrtT, SrtC, SrtB, SrtF, SrtE, SrtG, complete cds
streptococcin A-FF22	lanthipeptide	MEKNNEVINSIQEVSLEELDQIIGAGKNGVFKTISHECHLNTWAFLATCCS	AF026542		Streptococcus pyogenes FF22 lantibiotic (scn) gene cluster region containing: scnK, scnR, streptococcin A-FF22 precursor (scnA), scnA1, scnM, scnT, scnF, scnE, scnG genes, complete cds, and tnpA gene, partial cds.
streptococcin A-FF22	lanthipeptide	MEKNNEVINSIQEVSLEELDQIIGAGKNGVFKTISHECHLNTWAFLATCCS	AF026542		Streptococcus pyogenes FF22 lantibiotic (scn) gene cluster region containing: scnK, scnR, streptococcin A-FF22 precursor (scnA), scnA1, scnM, scnT, scnF, scnE, scnG genes, complete cds, and tnpA gene, partial cds
sublancin 168	lanthipeptide	MEKLFKEVKLEELENQKGSGLGKAQCAALWLQCASGGTIGCGGGAVACQNYRQFCR	AF014938		Bacillus subtilis uvr repair protein (uvrX), sublancin 168 precursor peptide (sunA), and sublancin transporter protein (sunT) genes, complete cds.
subtilin	lanthipeptide	MSKFDDFDLDVVKVSKQDSKITPQWKSESLCTPGCVTGALQTCFLQTLTCNCKISK	U09819		Bacillus subtilis spaB, spaT, spaC, subtilin (spaS), spaI, spaF, spaE, spaG, spaR spaK and YvaN genes, complete cds.
subtilomycin	lanthipeptide	MEKNNIFDLDINKKMESTSEVSAQTWATIGKTIVQSVKKCRTFTCGCSLGSCSNCN	JX912247		Bacillus subtilis strain MMA7 subtilomycin biosynthetic gene cluster, complete sequence.
thermophilin 1277	lanthipeptide	MMNATENQIFVETVSDQELEMLIGGADRGWIKTLTKDCPNVISSICAGTIITACKNCA	AB434921		Streptococcus thermophilus tepA gene for thermophilin 1277 and hypothetical bacteriocin-related proteins, complete cds, strain: SBT 1277
variacin	lanthipeptide	MTNAFQALDEVTDAELDAILGGGSGVIPTISHECHMNSFQFVFTCCS	X93303		M.varians variacin gene
venezuelin	lanthipeptide	MENHDIELLAHLHALPETDPVGVDGAPFAATCECVGLLTLLNTVCIGISCA	HQ328852		Streptomyces venezuelae ATCC 10712 venezuelin gene cluster, complete sequence
clostridiolysin S	LAP	MKDMLKFNEHVLTTTNNSNNKVTVAPGSCCCCSCCCCVSVSVGGGSASTGGGAAAGQGGN	AM412317	576447-585080	Clostridium botulinum A str. ATCC 3502 complete genome
goadsporin	LAP	MENVQTLAIDDIENIDAEVTIEELSSTNGAATVSTILCSGGTLSSAGCV	AB205012		Streptomyces sp. TP-A0584 goadsporin biosynthetic gene cluster, partial and complete cds
streptolysin S	LAP	MLKFTSNILATSVAETTQVAPGGCCCCCTTCCFSIATGSGNSQGGSGSYTPGK	AE004092	598677-606966	Streptococcus pyogenes M1 GAS, complete genome
trifolitoxin	LAP	MDNKVAKNVEVKKGSIKATFKAAVLKSKTKVDIGGSRQGCVA	L06719		Rhizobium leguminosarum trifolii trifolitoxin (tfxA) gene and tfxB, tfxC,tfxD, tfxE, tfxF, tfxG genes, complete cds
microcin B17	LAP / microcin	MELKASEFGVVLSVDALKLSRQSPLGVGIGGGGGGGGGGSCGGQGGGCGGCSNGCSGGNGGSGGSGSHI	FM877811		Escherichia coli microcin B17 operon (mcbGFEDCBA genes), strain L1000
plantathiazolicin / plantazolicin	LAP / microcin	MTQIKVPTALIASVHGEGQHLFEPMAARCTCTTIISSSSTF	FN668567		Bacillus amyloliquefaciens ptn gene cluster for plantathiazolicin, strain FZB42.
astexin-1	lasso peptide	MHTPIISETVQPKTAGLIVLGKASAETRGLSQGVEPDIGQTYFEESRINQD	NC_014816	2413270-2416796	Asticcacaulis excentricus CB 48 chromosome 1, complete sequence
burhizin	lasso peptide	MNKQQQESGLLLAEESLMELCASSETLGGAGQYKEVEAGRWSDRIDSDDE	FR687359	1189563-1194136	Burkholderia rhizoxinica HKI 454, complete genome
capistruin	lasso peptide	MVRLLAKLLRSTIHGSNGVSLDAVSSTHGTPGFQTPDARVISRFGFN	CP004117	1016145-1020660	Burkholderia thailandensis E444 chromosome 1, complete sequence
caulonodin I	lasso peptide	MERIEDHIDDELIDLGAASVETQGDVLNAPEPGIGREPTGLSRD	CP000928	106717-115769	Caulobacter sp. K31 plasmid pCAUL01, complete sequence
caulonodin II	lasso peptide	MQRIIDETTDGLIELGAASVQTQGDVLFAPEPGVGRPPMGLSED	CP000928	106717-115769	Caulobacter sp. K31 plasmid pCAUL01, complete sequence
caulosegnin I	lasso peptide	MTKKNATQAPRLVRVGDAHRLTQGAFVGQPEAVNPLGREIQG	CP002008	2807463-2813599	Caulobacter segnis ATCC 21756, complete genome
caulosegnin II	lasso peptide	MTKTHRLIRLGDAQRLTQGTLTPGLPEDFLPGHYMPG	CP002008	2807463-2813599	Caulobacter segnis ATCC 21756, complete genome
caulosegnin III	lasso peptide	MTSRFQLLRLGKADRLTRGALVGLLLEDITVARYDPM	CP002008	2807463-2813599	Caulobacter segnis ATCC 21756, complete genome
lariatin	lasso peptide	MTSQPSKKTYNAPSLVQRGKFARTTAGSQLVYREWVGHSNVIKPGP	AB593691		Rhodococcus jostii lariatin biosynthetic gene cluster (larA, larB, larC, larD, larE), complete cds
rubrivinodin	lasso peptide	MDEELELEIVDLGDAKELTQGAPSLINSEDNPAFPQRV	AP012320	720921-728876	Rubrivivax gelatinosus IL144 DNA, complete genome
sphingonodin II	lasso peptide	MDRHDNSEVDEIIDLGTASAVTQGMGSGSTDQNGQPKNLIGGISDD	AP010805	68575-77087	Sphingobium japonicum UT26S plasmid pCHQ1 DNA, complete genome
SRO15-2005	lasso peptide	MKQQKQQKKAYVKPSMFQQGDFSKKTAGYFVGSYKEYWSRRII	NZ_DS999644	4289783-4294787	Streptomyces roseosporus NRRL 15998 supercont3.1 genomic scaffold, whole genome shotgun sequence
SSV-2083	lasso peptide	MLISTTNGQGTPMTSTDELYEAPELIEIGDYAELTRCVWGGDCTDFLGCGTAWICV	NZ_CM000951	7626723-7632847	Streptomyces sviceus ATCC 29083 chromosome, whole genome shotgun sequence
microcin J25	lasso peptide / microcin	MIKHFHFNKLSSGKKNNVPSPAKGVIQIKKSASQLTKGGAGHVPEYFVGIGTPISFYG	AF061787		Escherichia coli plasmid pTUC100 microcin J25 precursor (mcjA), McjB (mcjB), McjC (mcjC), and McjD (mcjD) genes, complete cds
cypemycin	linaridin	MRSEMTLTSTNSAEALAAQDFANTVLSAAAPGFHADCETPAMATPATPTVAQFVIQGSTICLVC	HQ148718		Streptomyces sp. OH-4156 putative regulatory protein gene, complete cds; and cypemycin gene cluster, complete sequence
grisemycin	linaridin	MRLDSIATQETATALPESMATQDFANSVLAGAVPGFHSDAETPAMATPAVAQFVIQGSTICLVC	NC_010572	7570210-7576934	Streptomyces griseus subsp. griseus NBRC 13350 chromosome, complete genome
Colicin V	microcin	MRTLTLNELDSVSGGASGRDIAMAIGTLSGQFVAGGIGAAAGGVAGGAIYDYASTHKPNPAMSPSGLGGTIKQKPEGIPSEAWNYAAGRLCNWSPNNLSDVCL	AJ223631	8923-12606	Escherichia coli DNA for plasmid pColV-K30
microcin C7	microcin	MRTGNAN	X57583		E.coli Plasmid pMccC7 mccA,B,C,D,E,F genes
microcin E492	microcin	MREISQKDLNLAFGAGETDPNTQLLNDLGNNMAWGAALGAPGGLGSAALGAAGGALQTVGQGLIDHGPVNVPIPVLIGPSWNGSGSGYNSATSSSGSGS	AF063590		Klebsiella pneumoniae strain RYC492 microcin E492 production gene cluster, complete sequence
Microcin H47	microcin	MREITESQLRYISGAGGAPATSANAAGAAAIVGALAGIPGGPLGVVVGAVSAGLTTAIGSTVGSGSASSSAGGGS	AJ009631		Escherichia coli H47 microcin genetic system
microcin L	microcin	MREITLNEMNNVSGAGDVNWVDVGKTVATNGAGVIGGAFGAGLCGPVCAGAFAVGSSAAVAALYDAAGNSNSAKQKPEGLPPEAWNYAEGRMCNWSPNNLSDVCL	AY237108		Escherichia coli putative resolvase, colicin M resistance protein (cmi), and microcin V immunity protein (cvi) genes, complete cds; cvaC' gene, complete sequence; and microcin L immunity protein (mclI), microcin L precursor (mclC), putative microcin L transport protein (mclB), putative microcin L transport protein (mclA), stable inheritance protein PemI (pemI), stable inheritance protein PemK (pe…
Microcin M	microcin	MRKLSENEIKQISGGDGNDGQAELIAIGSLAGTFISPGFGSIAGAYIGDKVHSWATTATVSPSMSPSGIGLSSQFGSGRGTSSASSSAGSGS	AJ586887	37233-45653	Escherichia coli Genomic Island I, strain Nissle 1917
microcin N	microcin	MRELDREELNCVGGAGDPLADPNSQIVRQIMSNAAWGAAFGARGGLGGMAVGAAGGVTQTVLQGAAAHMPVNVPIPKVPMGPSWNGSKG	FJ895580		Escherichia coli microcin N producer system gene cluster, complete sequence
marinostatin	microviridin	MKTTPFFANLLASQTRELTENELEMTAGGTASQQSPVQEVPEQPFATMRYPSDSDEDGFNFPV	AB011418		Alteromonas sp. B-10-31 orf1, orf2, orf3, mstI, orf5, orf6, orf7 genes, partial and complete cds
microviridin	microviridin	MAYPNDQQGKALPFFARFLSVSKEESSIKSPSPEPTFGTTLKYPSDWEEY	AM943877		Microcystis aeruginosa NIES-298 microviridin biosynthetic gene cluster, strain NIES-298.
microviridin	microviridin	MAYPNDQQGKALPFFARFLSVSKEESSIKSPSPDHEISTRKYPSDWEEW	AM943878		Microcystis aeruginosa MRC microviridin biosynthetic gene cluster, strain MRC.
microviridin K	microviridin	MSKNVKVSAPKAVPFFARFLAEQAVEANNSNSAPYGNTMKYPSDWEEY	EU438895		Planktothrix agardhii NIVA-CYA 126/8 putative methyltransferase gene, complete cds; microviridin biosynthetic gene cluster, complete sequence; and short chain dehydrogenase gene, complete cds.
SCO-2138	other	MQTVVDAHVPSSPGGARWVPHLNSARSCTIMNLLTDILAGLVHFVGWLV	NC_003888	2616326-2638096	Streptomyces coelicolor A3(2) chromosome, complete genome
SLI-2138	other	MQTVVDAHVPSSPGGARRVPHLNSARSCTIMNLLTDILAGLVHFVGWLV	NZ_GG657756	5668767-5690544	Streptomyces lividans TK24 genomic scaffold supercont1.1, whole genome shotgun sequence
SWA-2138	other	MQTVVARMSHMFTARRSTIMNLITDVLAGLVHFIGWLV	NZ_GG753626_c1	1489807-1500652	Streptomyces sp. e14 genomic scaffold supercont1.1, whole genome shotgun sequence
polytheonamides	proteusin	MADSDNTPTSRKDFETAIIAKAWKDPEYLRRLRSNPREVLQEELEALHPGAQLPDDLGISIHEEDENHVHLVMPRHPQNVSDQTLTDDDLDQAAGGTGIGVVVAVVAGAVANTGAGVNQVAGGNINVVGNINVNANVSVNMNQTT	JX456532	5500-20549	Bacterium symbiont of Theonella swinhoei pTSMAC1 genomic sequence
thuricin CD alfa	sactipeptide	MEVMNNALITKVDEEIGGNAACVIGCIGSCVISEGIGSLVGTAFTLG	HQ446454		Bacillus thuringiensis strain DPC6431 thuricin operon, partial sequence
thuricin CD beta	sactipeptide	MEVLNKQNVNIIPESEEVGGWVACVGACGTVCLASGGVGTEFAAASYFL	HQ446454		Bacillus thuringiensis strain DPC6431 thuricin operon, partial sequence
thurincin H	sactipeptide	METPVVQPRDWTCWSCLVCAACSVELLNLVTAATGASTAS	FJ977580		Bacillus thuringiensis strain SF361 bacteriocin, thurincin H gene cluster, complete sequence.
sporulation killing factor skfA	sactipeptide / head-to-tail cyclized peptide	MKRNQKEWESVSKKGLMKPGGTSIVKAAGCMGCWASKSIAMTRVCALPHPAMRAI	AL009126	213941-220032	Bacillus subtilis subsp. subtilis str. 168 complete genome
subtilosin A	sactipeptide / head-to-tail cyclized peptide	MKKAVIVENKGCATCSIGAACLVDGPIPDFEIAGATGLFGLWG	AJ430547		Bacillus subtilis subtilosin gene cluster, complete sequence.
cyclothiazomycin	thiopeptide	MEKELVLDLADLSVDELDVLPTSPGAGLESINVGHAMVEIGASNCTSTGTPASCCSCCCC	FJ472825		Streptomyces hygroscopicus strain 10-22 cyclothiazomycin biosynthesis gene cluster, complete sequence.
GE2270	thiopeptide	MSELESKLNLSDLPMDVFEMADSGMEVESLTAGHGMPEVGASCNCVCGFCCSCSPSA	FJ461359		Nonomuraea sp. WU8817 GE2270 gene cluster, complete sequence.
GE37468	thiopeptide	MGNNEEYFIDVNDLSIDVFDVVEQGGAVTALTADHGMPEVGASTNCFCYICCSCSSN	JN052143	7234-24412	Streptomyces sp. ATCC 55365 GE37468 gene cluster, complete sequence
lactazole	thiopeptide	MSDITASRVESLDLQDLDLSELTVTSLRDTVALPENGASWGSCSCQASSSCAQPQDM	AB820694		Streptomyces lactacystinaeus lactazole biosynthetic gene cluster, complete sequence, strain: OM-6519
nocathiacin	thiopeptide	MSADLSALNIDSLEISEFLDDSRLEDSEVVAKVMSASCTTCECSCSCSS	HM236314		Amycolatopsis fastidiosa strain ATCC 202099 nocathiacin biosynthetic gene cluster, partial sequence
nocathiacin	thiopeptide	MSADLSALNIDSLEISEFLDDSRLEDSEVVAKVMSASCTTCECSCSCSS	GU564398		Nocardia sp. ATCC 202099 nocathiacin I biosynthetic gene cluster, complete sequence
nosiheptide	thiopeptide	MDAAHLSDLDIDALEISEFLDESRLEDSEVVAKVMSASCTTCECCCSCSS	FJ438820		Streptomyces actuosus clone cosmid 13G2 nosiheptide biosynthetic gene cluster, partial sequence.
siomycin	thiopeptide	MSTAAIVGQEIGVDGLTGLDVDALEISDYMDETLLDGEDLSVTMVSSASCTTCICTCSCSS	FJ436355		Streptomyces sioyaensis strain ATCC 13989 siomycin biosynthesis gene cluster, complete sequence
thiocillin	thiopeptide	MSEIKKALNTLEIEDFDAIEMVDVDAMPENEALEIMGASCTTCVCTCSCCTT	NC_004722	4988049-4996167	Bacillus cereus ATCC 14579, complete genome
thiomuracins	thiopeptide	MDLSDLPMDVFELADDGVAVESLTAGHGMTEVGASCNCFCYICCSCSSA	FJ461360		Nonomuraea sp. Bp3714-39 thiomuracin gene cluster, complete sequence
thiostrepton	thiopeptide	MSNAALEIGVEGLTGLDVDTLEISDYMDETLLDGEDLTVTMIASASCTTCICTCSCSS	FJ652572		Streptomyces laurentii strain ATCC 31255 thiostrepton biosynthesis gene cluster, complete sequence.
TP-1161	thiopeptide	MNKDIDLSAIEISDLISETEQSDDALSQVMAASCTTTGCACSSSSSST	HM467197		Nocardiopsis sp. TFS65-07 TP-1161 biosynthetic gene cluster, partial sequence
amylocyclicin	unclassified	MMNLVKSNKKSFILFGAALAAATLVYALLLTGTELNVAAAHAFSANAELASTLGISTAAAKKAIDIIDAASTIASIISLIGIVTGAGAISYAIVATAKTMIKKYGKKYAAAW	CP000560	3044506-3048678	Bacillus amyloliquefaciens subsp. plantarum str. FZB42, complete genome
coagulin	unclassified	MKKIEKLTEKEMANIIGGKYYGNGVTCGKHSCSVDWGKATTCIINNGAMAWATGGHQGTHKC	AF300457		Bacillus coagulans plasmid pI4 coagulin operon, complete sequence; and Mob/Pre (mob/pre) gene, complete cds
enterocin A	unclassified	MKHLKILSIKETQLIYGGTTHSGKYYGNGVYCTKNKCTVDWAKATTCIAGMSIGGFLGGAIPGKC	CP003583	2312434-2313194	Enterococcus faecium DO, complete genome
gassericin T	unclassified	MKNFNTLSFETLANIVGGRNNWAANIGGVGGATVAGWALGNAVCGPACGFVGAHYVPIAWAGVTAATGGFGKIRK	AB710328		Lactobacillus gasseri gassericin T gene cluster, complete cds, strain: LA158
lacticin Q	unclassified	MAGFLKVVQLLAKYGSKAVQWAWANKGKILDWLNAGQAIDWVVSKIKQILGIK	AB712393		Lactococcus lactis orf1, orf2, lnqQ, orf3, orf4, orf5, orf6, orf7, orf8, orf9, orf10, orf11 genes for collagen-binding protein, putative transcriptional regulator, Lacticin Q, membrane permease protein, membrane-franked domain protein, membrane-franked domain protein, ABC-2 type transporter, ABC transporter, ATP-binding protein, putative transcriptional regulator, replication protein, DNA integra…
linaclotide	unclassified	MKKSILFIFLSVLSFSPFAQDAKPVESSKEKITLESKKCNIAKKSNKSGPESMNSSNYCCELCCNPACTGCY	M18346		E.coli estA3 gene encoding heat-stable enterotoxin A3 (STa3) protein, complete cds
megacin	unclassified	MSTVEVTNIPEVFKNFNEYNETVDLALLIVSDDIQVNKDVIIEQRGFISKVAFPKERPEEDEVVALVPDEEQTSMEDQEVTEEPIELVDYTQKTLYTKYANNLYVKVMETVNDDDETDKLVHVSAVYLQEVNGTFIRKVIAYEDGVQFIESEVVPGEGEEIDPETELTIPNEAIEVTPDEGILPQVKLPVPCFNNSTGCCTFSNNGKTVHYKWCGPGCSGTGACTTANTKNGLDKCCCNHDKCYGQTKTYPNRCKCDLSLLNCSVSKRDPGSDRVWSAFVFKRLYYKCASHGM	EU014074		Bacillus megaterium plasmid pBM309 P91, P293A, P62, P85, P293B, P188, and P73 genes, complete cds; tRNA-Cys gene, complete sequence; and P185 gene, complete cds
plantaricin W alpha	unclassified	MKISKIEAQARKDFFKKIDTNSNLLNVNGAKCKWWNISCDLGNNGHVCTLSHECQVSCN	AY007251		Lactobacillus plantarum plantaricin W beta precursor, plantaricin W alpha precursor, and ABC transporter genes, complete cds
plantaricin W beta	unclassified	MTKTSRRKNAIANYLEPVDEKSINESFGAGDPEARSGIPCTIGAAVAASIAVCPTTKCSKRCGKRKK	AY007251		Lactobacillus plantarum plantaricin W beta precursor, plantaricin W alpha precursor, and ABC transporter genes, complete cds
salivaricin CRL1328 alpha peptide	unclassified	MMKEFTVLTECELAKVDGGKRGPNCVGNFLGGLFAGAAAGVPLGPAGIVGGANLGMVGGALTCL	EF592482		Lactobacillus salivarius salivaricin CRL1328 biosynthetic gene cluster, complete sequence.
salivaricin CRL1328 beta peptide	unclassified	MKNLDKRFTIMTEDNLASVNGGKNGYGGSGNRWVHCGAGIVGGALIGAIGGPWSAVAGGISGGFTSCR	EF592482		Lactobacillus salivarius salivaricin CRL1328 biosynthetic gene cluster, complete sequence.
thioviridamide	unclassified	MTEKTQITDVQAFEDLVAKVQEMDGPAQASSTVAALAGLDAAELQNFLEEKSGISPDEEAQGSVMAAAASIALHC	AB819757		Streptomyces olivoviridis DNA, thioviridamide-producing gene cluster, strain: NA05001
thuricin	unclassified	METEKYLQVVEDEEIEQLVGGAGPGWVETLTKDCPWNVPVACVTIMGQRICKKCY	KJ504104		Bacillus thuringiensis strain As 1.1013 thuricin biosynthesis gene cluster, complete sequence
ustiloxin B	unclassified	MKLILTLLVSGLCALAAPAAKRDGVEDYAIGIDKRNSVEDYAIGIDKRNSVEDYAIGIDKRNSVEDYAIGIDKRNSVEDYAIGIDKRNTVEDYAIGIDKRNSVEDYAIGIDKRNTVEDYAIGIDKRNSVEDYAIGIDKRNSVEDYAIGIDKRGGSVEDYAIGIDKRNSVEDYAIGIDKRNSVEDYAIGIDKRGSVEDYAIGIDKKRGTVEDYAIGIDKRGGSVEDYAIGIDKRHGGH	NW_002477245	1600261-1628555	Aspergillus flavus NRRL3357 scf_1106286418846, whole genome shotgun sequence
